# Double-strand break repair-associated intragenic deletions and tandem duplications suggest the architecture of the repair replication fork

**DOI:** 10.1101/2023.10.09.561461

**Authors:** Simona Dalin, Sophie Webster, Neal Sugawara, Shu Zhang, Qiuqin Wu, Tracy Cui, Victoria Liang, Rameen Beroukhim, James E. Haber

## Abstract

Double-strand break (DSB) repair is associated with a 1000-fold increase in mutations compared to normal replication of the same sequences. In budding yeast, repair of an HO endonuclease-induced DSB at the *MAT*α locus can be repaired by using a homologous, heterochromatic *HMR::Kl-URA3* donor harboring a transcriptionally silenced *URA3* gene, resulting in a *MAT::URA3* (Ura+) repair product where *URA3* is expressed. Repair-associated *ura3-* mutations can be selected by resistance to 5-fluoroorotic acid (FOA). Using this system, we find that a major class of mutations are -1 deletions, almost always in homonucleotide runs, but there are few +1 insertions. In contrast, +1 and -1 insertions in homonucleotide runs are nearly equal among spontaneous mutations. Approximately 10% of repair-associated mutations are interchromosomal template switches (ICTS), even though the *K. lactis URA3* sequence embedded in *HMR* is only 72% identical with *S. cerevisiae ura3-52* sequences on a different chromosome. ICTS events begin and end in regions of short microhomology, averaging 7 bp. Long microhomologies are favored, but some ICTS junctions are as short as 2 bp. Both repair-associated intragenic deletions (IDs) and tandem duplications (TDs) are recovered, with junctions sharing short stretches of, on average, 6 bp of microhomology. Intragenic deletions are more than 5 times more frequent than TDs. IDs have a mean length of 60 bp, but, surprisingly there are almost no deletions shorter than 25 bp. In contrast, TDs average only 12 bp. The usage of microhomologies among intragenic deletions is not strongly influenced by the degree of adjacent homeology. Together, these data provide a picture of the structure of the repair replication fork. We suggest that IDs and TDs occur within the migrating D-loop in which DNA polymerase δ copies the template, where the 3’ end of a partly copied new DNA strand can dissociate and anneal with a single-stranded region of microhomology that lies either in front or behind the 3’ end, within the open structure of a migrating D-loop. Our data suggest that ∼100 bp ahead of the polymerase is “open,” but that part of the repair replication apparatus remains bound in the 25 bp ahead of the newly copied DNA, preventing annealing. In contrast, the template region behind the polymerase appears to be rapidly reannealed, limiting template switching to a very short region.
