## Supplementary material for "Double-strand break repair-associated intragenic deletions and tandem duplications suggest the architecture of the repair replication fork": Table S1

### Sheet: Sheet1
Statistic	Set 1	Set 2 (averaged from two technical replicates)
Colonies collected for sequencing	~50,000	1100
ICTS events	0.105	0.084
ICTS events that did not copy the -1	0.00416	0.00349
ICTS event length	165	149
MH length of ICTS events	7.5	7.82
MH-bounded deletions	0.00906	0.00944
MH-bounded TDs	0.00115	0.000854
MH-bounded deletions:TDs	4.4	7.43
mean MH length of deletions	5.95 bp	5.85 bp
mean MH length of TDs	3.48 bp	1.77 bp
Mean MH-bounded deletion length	59.8 bp	62.4 bp
Mean TD length	19.0 bp	19.0 bp
SNVs	0.448	0.463
Homonucleotide (+1) insertions	0.0617	0.0473
Homonucleotide (-1) deletions	0.279	0.317
Other (+1) insertions	0.0346	0.0342
Other (-1) deletions	0.0216	0.0174
2-3bp insertions	0.0038	0.00359
Ty-LTR insertions	0.000707	0.000323
Other events	0.0355	0.0231
