## Supplementary material for "Double-strand break repair-associated intragenic deletions and tandem duplications suggest the architecture of the repair replication fork": Table S3

### Sheet: Sheet1
Experiment	Forward	Reverse
Set 1	ACACTCTTTCCCTACACGACGCTCTTCCGATCTACAAGTTCTTGATATTTGAGGACAG	GACTGGAGTTCAGACGTGTGCTCTTCCGATCTGCAATGAACCCAATAACGAAATC
Set 2, replicate 1	TCAAGAAGGACAACATGTCCAC	ctgtctCATTTGTCATCCGTCCCGTATAG
Set 2, replicate 2	TCAAGAAGGACAACATGTCCAC	tagtggCATTTGTCATCCGTCCCGTATAG
